# Gene editing of the E3 ligase *PIRE1* fine-tunes ROS production for enhanced bacterial disease resistance in tomato

**DOI:** 10.1101/2024.07.31.606097

**Authors:** Bardo Castro, Suji Baik, Megann Tran, Jie Zhu, Tianrun Li, Andrea Tang, Nathalie Aoun, Alison C Blundell, Michael Gomez, Elaine Zhang, Myeong-Je Cho, Tiffany Lowe-Power, Shahid Siddique, Brian Staskawicz, Gitta Coaker

## Abstract

Reactive oxygen species (ROS) accumulation is required for effective plant defense. Accumulation of the Arabidopsis NADPH oxidase RBOHD is regulated by phosphorylation of a conserved C-terminal residue (T912) leading to ubiquitination by the RING E3 ligase PIRE. Arabidopsis *PIRE* knockouts exhibit enhanced ROS production and resistance to the foliar pathogen *Pseudomonas syringae*. Here, we identified 170 *PIRE* homologs, which emerged in Tracheophytes and expanded in Angiosperms. We investigated the role of *Solanum lycopersicum* (tomato) PIRE homologs in regulating ROS production, RBOH stability, and disease resistance. Mutational analyses of residues corresponding to T912 in the tomato RBOHD ortholog, SlRBOHB, affected protein accumulation and ROS production in a *PIRE-*dependent manner. Using CRISPR-cas9, we generated mutants in two *S. lycopersicum PIRE* homologs (*SlPIRE*). *SlPIRE1* edited lines (*Slpire1*) in the tomato cultivar M82 displayed enhanced ROS production upon treatment with flg22, an immunogenic epitope of flagellin. Furthermore*, Slpire1* exhibited decreased disease symptoms and bacterial accumulation when inoculated with foliar bacterial pathogens *Pseudomonas syringae* and *Xanthomonas campestris*. However, *Slpire1* exhibited similar levels of colonization as wild type upon inoculation with diverse soilborne pathogens. These results indicate that phosphorylation and ubiquitination crosstalk regulate RBOHs in multiple plant species, and *PIRE* is a promising target for foliar disease control. This study also highlights the pathogen-specific role of *PIRE*, indicating its potential for targeted manipulation to enhance foliar disease resistance without affecting root-associated interactions, positioning *PIRE* as a promising target for improving overall plant health.
