## Supplementary Dataset S1 for "Gene editing of the E3 ligase *PIRE1* fine-tunes ROS production for enhanced bacterial disease resistance in tomato"

### Sheet: Supplemental dataset
Species name	Family	Class	Group	Gene identifier
Arabidopsis arenosa	Brassicaceae	Angiosperms	Tracheophytes	CAE6075434.1
Arabidopsis arenosa	Brassicaceae	Angiosperms	Tracheophytes	CAE6255721.1			Eudicots
Arabidopsis thaliana	Brassicaceae	Angiosperms	Tracheophytes	NP_001030828.1			Monocots
Arabidopsis thaliana	Brassicaceae	Angiosperms	Tracheophytes	NP_001332200.1
Arachis hypogaea	Fabaceae	Angiosperms	Tracheophytes	XP_025603333.1
Arachis hypogaea	Fabaceae	Angiosperms	Tracheophytes	XP_025629200.1
Arachis hypogaea	Fabaceae	Angiosperms	Tracheophytes	QHO20307.1
Arachis hypogaea	Fabaceae	Angiosperms	Tracheophytes	RYQ85762.1
Asparagus officinalis	Asparagaceae	Angiosperms	Tracheophytes	XP_020270922.1
Asparagus officinalis	Asparagaceae	Angiosperms	Tracheophytes	ONK78994.1
Asparagus officinalis	Asparagaceae	Angiosperms	Tracheophytes	XP_020265496.1
Brachypodium distachyon	Poaceae	Angiosperms	Tracheophytes	XP_003579918.1
Brachypodium distachyon	Poaceae	Angiosperms	Tracheophytes	XP_003575233.1
Brassica napus	Brassicaceae	Angiosperms	Tracheophytes	KAH0864466.1
Brassica napus	Brassicaceae	Angiosperms	Tracheophytes	CAF2145125.1
Brassica napus	Brassicaceae	Angiosperms	Tracheophytes	XP_048621862.1
Brassica napus	Brassicaceae	Angiosperms	Tracheophytes	XP_022567820.2
Brassica napus	Brassicaceae	Angiosperms	Tracheophytes	KAH0892647.1
Brassica napus	Brassicaceae	Angiosperms	Tracheophytes	XP_013721084.1
Brassica napus	Brassicaceae	Angiosperms	Tracheophytes	CAF2087577.1
Brassica napus	Brassicaceae	Angiosperms	Tracheophytes	CAF2145125.1
Brassica oleracea	Brassicaceae	Angiosperms	Tracheophytes	VDD56705.1
Brassica oleracea	Brassicaceae	Angiosperms	Tracheophytes	VDC95611.1
Brassica oleracea var. oleracea	Brassicaceae	Angiosperms	Tracheophytes	XP_013599584.1
Brassica oleracea var. oleracea	Brassicaceae	Angiosperms	Tracheophytes	XP_013629431.1
Brassica rapa	Brassicaceae	Angiosperms	Tracheophytes	VDC66500.1
Brassica rapa	Brassicaceae	Angiosperms	Tracheophytes	CAG7869818.1
Brassica rapa	Brassicaceae	Angiosperms	Tracheophytes	RID58399.1
Brassica rapa	Brassicaceae	Angiosperms	Tracheophytes	XP_009149847.1
Brassica rapa	Brassicaceae	Angiosperms	Tracheophytes	VDC67373.1
Brassica rapa	Brassicaceae	Angiosperms	Tracheophytes	CAG7871435.1
Brassica rapa	Brassicaceae	Angiosperms	Tracheophytes	XP_009151414.1
Brassica rapa	Brassicaceae	Angiosperms	Tracheophytes	CAG7896123.1
Brassica rapa	Brassicaceae	Angiosperms	Tracheophytes	XP_009130241.1
Cajanus cajan	Fabaceae	Angiosperms	Tracheophytes	XP_020203473.1
Capsicum annuum	Solanaceae	Angiosperms	Tracheophytes	XP_016578315.1
Capsicum annuum	Solanaceae	Angiosperms	Tracheophytes	KAF3654347.1
Capsicum annuum	Solanaceae	Angiosperms	Tracheophytes	PHT65469.1
Capsicum annuum	Solanaceae	Angiosperms	Tracheophytes	XP_016563534.1
Capsicum baccatum	Solanaceae	Angiosperms	Tracheophytes	PHT46190.1
Capsicum chinense	Solanaceae	Angiosperms	Tracheophytes	PHU15437.1
Capsicum chinense	Solanaceae	Angiosperms	Tracheophytes	PHT98507.1
Chara braunii	Characeae	Charophyta	Green Algae	GBG90191.1
Citrus clementina	Rutaceae	Angiosperms	Tracheophytes	XP_006439722.1
Citrus sinensis	Rutaceae	Angiosperms	Tracheophytes	KAH9775955.1
Citrus sinensis	Rutaceae	Angiosperms	Tracheophytes	KDO69821.1
Citrus sinensis	Rutaceae	Angiosperms	Tracheophytes	KAH9719989.1
Citrus sinensis	Rutaceae	Angiosperms	Tracheophytes	KAH9775956.1
Cocos nucifera	Arecaceae	Angiosperms	Tracheophytes	EHA8592591.1
Colocasia esculenta	Arecaceae	Angiosperms	Tracheophytes	MQM17283.1
Colocasia esculenta	Arecaceae	Angiosperms	Tracheophytes	MQL78224.1
Cryptomeria japonica	Cupressaceae	Gymnospermae	Tracheophytes	XP_057812840.1
Dendrobium chrysotoxum	Orchidaceae	Angiosperms	Tracheophytes	KAH0448176.1
Dendrobium nobile	Orchidaceae	Angiosperms	Tracheophytes	KAI0488684.1
Elaeis guineensis	Arecaceae	Angiosperms	Tracheophytes	XP_010928236.1
Eucalyptus grandis	Myrtaceae	Angiosperms	Tracheophytes	KCW49348.1
Eucalyptus grandis	Myrtaceae	Angiosperms	Tracheophytes	XP_010037612.2
Eucalyptus grandis	Myrtaceae	Angiosperms	Tracheophytes	KCW83456.1
Eucalyptus grandis	Myrtaceae	Angiosperms	Tracheophytes	XP_010028411.2
Eucalyptus grandis	Myrtaceae	Angiosperms	Tracheophytes	KCW83457.1
Glycine max	Fabaceae	Angiosperms	Tracheophytes	KAH1201678.1
Glycine max	Fabaceae	Angiosperms	Tracheophytes	XP_006600659.1
Glycine max	Fabaceae	Angiosperms	Tracheophytes	KAH1132596.1
Glycine max	Fabaceae	Angiosperms	Tracheophytes	XP_003525132.1
Lolium perenne	Poaceae	Angiosperms	Tracheophytes	XP_051217704.1
Lolium perenne	Poaceae	Angiosperms	Tracheophytes	XP_051209365.1
Malus domestica	Rosaceae	Angiosperms	Tracheophytes	XP_008367536.2
Malus domestica	Rosaceae	Angiosperms	Tracheophytes	XP_008374487.2
Malus domestica	Rosaceae	Angiosperms	Tracheophytes	RXH77565.1
Malus sylvestris	Rosaceae	Angiosperms	Tracheophytes	XP_050120710.1
Malus sylvestris	Rosaceae	Angiosperms	Tracheophytes	XP_050151491.1
Malus sylvestris	Rosaceae	Angiosperms	Tracheophytes	XP_050104033.1
Mangifera indica	Anacardianceae	Angiosperms	Tracheophytes	XP_044484660.1
Mangifera indica	Anacardianceae	Angiosperms	Tracheophytes	XP_044481417.1
Mangifera indica	Anacardianceae	Angiosperms	Tracheophytes	XP_044477538.1
Musa balbisiana	Musaceae	Angiosperms	Tracheophytes	THU60851.1
Musa balbisiana	Musaceae	Angiosperms	Tracheophytes	THU62312.1
Musa balbisiana	Musaceae	Angiosperms	Tracheophytes	THU71679.1
Nicotiana tabacum	Solanaceae	Angiosperms	Tracheophytes	XP_016459009.1
Nicotiana tabacum	Solanaceae	Angiosperms	Tracheophytes	XP_016491801.1
Nicotiana tabacum	Solanaceae	Angiosperms	Tracheophytes	XP_016449702.1
Nyssa sinensis	Nyssaceae	Angiosperms	Tracheophytes	KAA8540884.1
Nyssa sinensis	Nyssaceae	Angiosperms	Tracheophytes	KAA8542609.1
Oryza glaberrima	Poaceae	Angiosperms	Tracheophytes	XP_052144937.1
Oryza sativa Japonica Group	Poaceae	Angiosperms	Tracheophytes	XP_015627277.1
Oryza sativa Japonica Group	Poaceae	Angiosperms	Tracheophytes	EAZ23574.1
Panicum miliaceum	Poaceae	Angiosperms	Tracheophytes	RLM66538.1
Panicum miliaceum	Poaceae	Angiosperms	Tracheophytes	RLM73946.1
Phaseolus vulgaris	Fabaceae	Angiosperms	Tracheophytes	XP_007155379.1
Phaseolus vulgaris	Fabaceae	Angiosperms	Tracheophytes	XP_007151157.1
Picea sitchensis	Pinaceae	Gymnospermae	Tracheophytes	ABR18303.1
Pistacia vera	Anacardianceae	Angiosperms	Tracheophytes	XP_031250934.1
Pistacia vera	Anacardianceae	Angiosperms	Tracheophytes	XP_031284617.1
Pistacia vera	Anacardianceae	Angiosperms	Tracheophytes	XP_031279521.1
Pisum sativum	Fabaceae	Angiosperms	Tracheophytes	XP_050871077.1
Pisum sativum	Fabaceae	Angiosperms	Tracheophytes	KAI5416895.1
Prosopis alba	Fabaceae	Angiosperms	Tracheophytes	XP_028784051.1
Prosopis alba	Fabaceae	Angiosperms	Tracheophytes	XP_028796023.1
Prosopis alba	Fabaceae	Angiosperms	Tracheophytes	XP_028781697.1
Prosopis alba	Fabaceae	Angiosperms	Tracheophytes	XP_028795028.1
Prunus armeniaca	Rosaceae	Angiosperms	Tracheophytes	CAB4275115.1
Prunus armeniaca	Rosaceae	Angiosperms	Tracheophytes	KAH0973358.1
Prunus armeniaca	Rosaceae	Angiosperms	Tracheophytes	KAH0975593.1
Prunus armeniaca	Rosaceae	Angiosperms	Tracheophytes	CAB4280871.1
Prunus armeniaca	Rosaceae	Angiosperms	Tracheophytes	CAB4311280.1
Prunus avium	Rosaceae	Angiosperms	Tracheophytes	XP_021825476.1
Prunus avium	Rosaceae	Angiosperms	Tracheophytes	XP_021825951.1
Prunus dulcis	Rosaceae	Angiosperms	Tracheophytes	VVA16983.1
Prunus dulcis	Rosaceae	Angiosperms	Tracheophytes	BBH00363.1
Prunus dulcis	Rosaceae	Angiosperms	Tracheophytes	BBH03868.1
Prunus dulcis	Rosaceae	Angiosperms	Tracheophytes	KAI5329906.1
Prunus dulcis	Rosaceae	Angiosperms	Tracheophytes	XP_034215151.1
Prunus dulcis	Rosaceae	Angiosperms	Tracheophytes	VVA16985.1
Prunus dulcis	Rosaceae	Angiosperms	Tracheophytes	XP_034210222.1
Prunus persica	Rosaceae	Angiosperms	Tracheophytes	XP_020416229.1
Prunus persica	Rosaceae	Angiosperms	Tracheophytes	ONI08491.1
Prunus persica	Rosaceae	Angiosperms	Tracheophytes	XP_020419616.1
Psidium guajava	Myrtaceae	Angiosperms	Tracheophytes	KAI3440648.1
Psidium guajava	Myrtaceae	Angiosperms	Tracheophytes	KAI3429976.1
Raphanus sativus	Brassicaceae	Angiosperms	Tracheophytes	XP_018442051.1
Raphanus sativus	Brassicaceae	Angiosperms	Tracheophytes	XP_018491388.1
Raphanus sativus	Brassicaceae	Angiosperms	Tracheophytes	KAJ4897391.1
Raphanus sativus	Brassicaceae	Angiosperms	Tracheophytes	XP_018458182.1
Rosa chinensis	Rosaceae	Angiosperms	Tracheophytes	XP_024173908.1
Rosa chinensis	Rosaceae	Angiosperms	Tracheophytes	XP_024180617.1
Sesbania bispinosa	Fabaceae	Angiosperms	Tracheophytes	KAJ1380073.1
Sinapis alba	Brassicaceae	Angiosperms	Tracheophytes	KAF8100064.1
Sinapis alba	Brassicaceae	Angiosperms	Tracheophytes	KAF8094947.1
Sinapis alba	Brassicaceae	Angiosperms	Tracheophytes	KAF8112573.1
Sinapis alba	Brassicaceae	Angiosperms	Tracheophytes	KAF8088963.1
Sinapis alba	Brassicaceae	Angiosperms	Tracheophytes	KAF8089533.1
Solanum lycopersicum	Solanaceae	Angiosperms	Tracheophytes	XP_004241517.1
Solanum lycopersicum	Solanaceae	Angiosperms	Tracheophytes	NP_001353393.1
Solanum lycopersicum	Solanaceae	Angiosperms	Tracheophytes	ABI34275.1
Solanum pennellii	Solanaceae	Angiosperms	Tracheophytes	XP_015077157.1
Solanum pennellii	Solanaceae	Angiosperms	Tracheophytes	XP_015070451.1
Solanum tuberosum	Solanaceae	Angiosperms	Tracheophytes	XP_006354813.1
Solanum tuberosum	Solanaceae	Angiosperms	Tracheophytes	KAH0659348.1
Solanum tuberosum	Solanaceae	Angiosperms	Tracheophytes	KAH0688275.1
Solanum tuberosum	Solanaceae	Angiosperms	Tracheophytes	KAH0690435.1
Solanum tuberosum	Solanaceae	Angiosperms	Tracheophytes	KAH0704576.1
Solanum tuberosum	Solanaceae	Angiosperms	Tracheophytes	KAH0764096.1
Solanum tuberosum	Solanaceae	Angiosperms	Tracheophytes	XP_006344993.1
Sphagnum fallax	Sphagnaceae	Sphagnales	Bryophyta	KAH8933230.1
Sphagnum fallax	Sphagnaceae	Sphagnales	Bryophyta	KAH8960515.1
Spirodela intermedia	Arecaceae	Angiosperms	Tracheophytes	CAA2621731.1
Spirodela intermedia	Arecaceae	Angiosperms	Tracheophytes	CAA7397781.1
Syzygium grande	Myrtaceae	Angiosperms	Tracheophytes	KAI6675307.1
Syzygium grande	Myrtaceae	Angiosperms	Tracheophytes	KAI6682938.1
Tarenaya hassleriana	Cleomaceae	Angiosperms	Tracheophytes	XP_010546015.1
Tarenaya hassleriana	Cleomaceae	Angiosperms	Tracheophytes	XP_010519553.1
Tarenaya hassleriana	Cleomaceae	Angiosperms	Tracheophytes	XP_010550667.1
Tripterygium wilfordii	Celastraceae	Angiosperms	Tracheophytes	XP_038725331.1
Tripterygium wilfordii	Celastraceae	Angiosperms	Tracheophytes	XP_038679005.1
Triticum aestivum	Poaceae	Angiosperms	Tracheophytes	XP_044324771.1
Triticum aestivum	Poaceae	Angiosperms	Tracheophytes	XP_044332966.1
Triticum aestivum	Poaceae	Angiosperms	Tracheophytes	XP_044457811.1
Triticum dicoccoides	Poaceae	Angiosperms	Tracheophytes	XP_037485905.1
Triticum dicoccoides	Poaceae	Angiosperms	Tracheophytes	XP_037478103.1
Vicia faba	Fabaceae	Angiosperms	Tracheophytes	CAI8609967.1
Vicia faba	Fabaceae	Angiosperms	Tracheophytes	CAI8594396.1
Vigna umbellata	Fabaceae	Angiosperms	Tracheophytes	XP_047155491.1
Vigna umbellata	Fabaceae	Angiosperms	Tracheophytes	XP_047179398.1
Vigna unguiculata	Fabaceae	Angiosperms	Tracheophytes	XP_027923760.1
Vigna unguiculata	Fabaceae	Angiosperms	Tracheophytes	XP_027919744.1
Vitis riparia	Vitaceae	Angiosperms	Tracheophytes	XP_034673444.1
Vitis vinifera	Vitaceae	Angiosperms	Tracheophytes	XP_002283833.1
Zizania palustris	Poaceae	Angiosperms	Tracheophytes	KAG8059114.1
Zizania palustris	Poaceae	Angiosperms	Tracheophytes	KAG8071209.1
Zostera marina	Zosteraceae	Angiosperms	Tracheophytes	KMZ74994.1
